# Ovarian hormone deficiency enhances wood smoke-induced immune dysfunction via transcriptomic and metabolic alterations

**DOI:** 10.64898/2026.01.14.699504

**Authors:** Mijung Oh, Sydnee Yazzie, Eunju Lim, Onamma Edeh, Charlotte McVeigh, Alicia Bolt, Jennifer M. Gillette, Katherine E. Zychowski

## Abstract

The increasing frequency and severity of wildfires have heightened public exposure to smoke, highlighting the importance of identifying susceptibility factors, including ovarian hormone deficiency. Here, we used single-cell RNA sequencing to profile bone marrow immune cells from ovariectomized (OVX) mice exposed to either filtered air (FA) or wood smoke (WS) followed by functional validation in macrophages from both OVX and Sham-operated mice. Single-cell analyses focused on the OVX context; interactions between surgery and exposure were confirmed at the functional level in assays that included both Sham and OVX groups. In OVX mice, WS broadly suppressed transcriptional programs involved in antigen processing, leukocyte activation, antiviral defense, and bone remodeling. This was associated with altered immune cell composition, including increased memory CD8L T cells and decreased granulocytes and interferon-responsive populations. Bone marrow–derived macrophages (BMDMs) from WS-exposed OVX mice displayed metabolic reprogramming, characterized by the reversal of OVX-induced suppression of oxidative phosphorylation and glycolytic activity, along with reduced expression of M2-associated genes, without concurrent induction of M1-associated genes. This immune–metabolic decoupling suggests that WS exposure under ovarian hormone deficiency may imprint a lasting program in the bone marrow macrophage axis. Together, these findings show that ovarian hormone deficiency increases vulnerability to WS-induced immune disruption in the bone marrow. WS triggers macrophage reprogramming only under ovarian hormone deficiency, leading to heightened metabolic activity alongside suppression of key immune pathways, identifying a novel mechanism of immunotoxicity. These findings emphasize the need to consider hormonal status in air pollution risk assessment.
