## Supplementary Table S7 for "Ovarian hormone deficiency enhances wood smoke-induced immune dysfunction via transcriptomic and metabolic alterations"

### Sheet: CD8_T_cell_Down(FDR < 0.001)
GeneSetName	GeneSetSize	NES	FDR
GOBP_BIOLOGICAL_ADHESION	1038	-4.59747	0
GOBP_NERVOUS_SYSTEM_PROCESS	574	-4.58565	0
GOBP_LOCOMOTION	1254	-4.50466	0
GOBP_CELL_MIGRATION	1069	-4.41277	0
GOBP_ANIMAL_ORGAN_MORPHOGENESIS	660	-4.17472	0
GOBP_CIRCULATORY_SYSTEM_DEVELOPMENT	816	-4.09014	0
GOBP_G_PROTEIN_COUPLED_RECEPTOR_SIGNALING_PATHWAY	460	-4.049	0
GOBP_CELL_CELL_ADHESION	629	-4.01849	0
GOBP_IMMUNE_RESPONSE	1113	-3.98683	0
GOBP_TAXIS	412	-3.96593	0
GOBP_INFLAMMATORY_RESPONSE	568	-3.80175	0
GOBP_TISSUE_DEVELOPMENT	1259	-3.78518	0
GOBP_PHAGOCYTOSIS	195	-3.76497	0
GOBP_CELL_MORPHOGENESIS	714	-3.76341	0
GOBP_SENSORY_PERCEPTION	274	-3.75191	0
GOBP_VASCULATURE_DEVELOPMENT	563	-3.70892	0
GOBP_LEUKOCYTE_MIGRATION	287	-3.66418	0
GOBP_DEFENSE_RESPONSE	1083	-3.60487	0
GOBP_ANATOMICAL_STRUCTURE_FORMATION_INVOLVED_IN_MORPHOGENESIS	816	-3.54192	0
GOBP_NEURON_DEVELOPMENT	744	-3.44987	0
GOBP_NEUROGENESIS	1103	-3.40601	0
GOBP_MYELOID_LEUKOCYTE_MIGRATION	163	-3.40054	0
GOBP_RESPONSE_TO_CYTOKINE	663	-3.39515	0
GOBP_NEURON_PROJECTION_GUIDANCE	143	-3.37438	0
GOBP_REGULATION_OF_CELLULAR_COMPONENT_MOVEMENT	744	-3.35591	0
GOBP_RESPONSE_TO_WOUNDING	412	-3.35521	0
GOBP_MUSCLE_STRUCTURE_DEVELOPMENT	440	-3.31861	0
GOBP_CELL_ACTIVATION	808	-3.31293	0
GOBP_BLOOD_VESSEL_MORPHOGENESIS	476	-3.29454	0
GOBP_TUBE_MORPHOGENESIS	643	-3.28568	0
GOBP_CELLULAR_COMPONENT_MORPHOGENESIS	508	-3.27102	0
GOBP_CELL_JUNCTION_ORGANIZATION	463	-3.23824	0
GOBP_NEURON_DIFFERENTIATION	897	-3.23113	0
GOBP_STRIATED_MUSCLE_CELL_DIFFERENTIATION	181	-3.21892	0
GOBP_TUBE_DEVELOPMENT	772	-3.20924	0
GOBP_CELL_MORPHOGENESIS_INVOLVED_IN_DIFFERENTIATION	499	-3.17061	0
GOBP_REGULATION_OF_ANATOMICAL_STRUCTURE_MORPHOGENESIS	691	-3.1522	0
GOBP_CELL_PROJECTION_ORGANIZATION	1095	-3.1329	0
GOBP_REGULATION_OF_CELL_ADHESION	581	-3.1237	0
GOBP_GRANULOCYTE_MIGRATION	107	-3.08488	3.30031e-05
GOBP_CELL_CHEMOTAXIS	220	-3.0654	3.21981e-05
GOBP_MUSCLE_CELL_DIFFERENTIATION	253	-3.04293	3.14315e-05
GOBP_POSITIVE_REGULATION_OF_CELL_POPULATION_PROLIFERATION	643	-3.02081	0.000127418
GOBP_LEUKOCYTE_CHEMOTAXIS	165	-3.01238	0.000124522
GOBP_SENSORY_ORGAN_DEVELOPMENT	351	-2.99734	0.000121755
GOBP_CELL_MORPHOGENESIS_INVOLVED_IN_NEURON_DIFFERENTIATION	373	-2.99659	0.000119108
GOBP_LEUKOCYTE_DIFFERENTIATION	450	-2.99198	0.000116574
GOBP_MYELOID_LEUKOCYTE_ACTIVATION	187	-2.97388	0.000114145
GOBP_NEUTROPHIL_MIGRATION	87	-2.9416	0.000195331
GOBP_CYTOKINE_MEDIATED_SIGNALING_PATHWAY	342	-2.93168	0.000219199
GOBP_MULTICELLULAR_ORGANISMAL_HOMEOSTASIS	374	-2.92697	0.000214901
GOBP_REGULATION_OF_MULTICELLULAR_ORGANISMAL_DEVELOPMENT	950	-2.92035	0.000237767
GOBP_T_HELPER_1_TYPE_IMMUNE_RESPONSE	39	-2.91681	0.000233281
GOBP_CELL_PART_MORPHOGENESIS	446	-2.90659	0.000254512
GOBP_REGULATION_OF_VASCULATURE_DEVELOPMENT	221	-2.89801	0.00027434
GOBP_REGULATION_OF_RESPONSE_TO_EXTERNAL_STIMULUS	703	-2.89652	0.000269441
GOBP_REGULATION_OF_CELL_POPULATION_PROLIFERATION	1155	-2.89286	0.000264714
GOBP_REGULATION_OF_BLOOD_PRESSURE	103	-2.88303	0.00026015
GOBP_IMMUNE_EFFECTOR_PROCESS	442	-2.88162	0.000255741
GOBP_ACUTE_PHASE_RESPONSE	26	-2.8812	0.000251479
GOBP_ENZYME_LINKED_RECEPTOR_PROTEIN_SIGNALING_PATHWAY	700	-2.8762	0.000269143
GOBP_CIRCULATORY_SYSTEM_PROCESS	374	-2.87418	0.00028668
GOBP_BIOLOGICAL_PROCESS_INVOLVED_IN_INTERSPECIES_INTERACTION_BETWEEN_ORGANISMS	1047	-2.85904	0.000347356
GOBP_RESPONSE_TO_BACTERIUM	411	-2.85862	0.000341928
GOBP_IMMUNE_SYSTEM_DEVELOPMENT	763	-2.8551	0.000357658
GOBP_ADENYLATE_CYCLASE_MODULATING_G_PROTEIN_COUPLED_RECEPTOR_SIGNALING_PATHWAY	131	-2.8547	0.000352239
GOBP_NEGATIVE_REGULATION_OF_PRODUCTION_OF_MOLECULAR_MEDIATOR_OF_IMMUNE_RESPONSE	28	-2.8535	0.000346982
GOBP_EPITHELIAL_CELL_DIFFERENTIATION	405	-2.85166	0.000341879
GOBP_VESICLE_MEDIATED_TRANSPORT	1181	-2.83984	0.000476424
GOBP_EPITHELIUM_DEVELOPMENT	757	-2.81974	0.000606572
GOBP_GRANULOCYTE_ACTIVATION	41	-2.8177	0.000617379
GOBP_MUSCLE_CELL_DEVELOPMENT	118	-2.81467	0.000608804
GOBP_DEFENSE_RESPONSE_TO_OTHER_ORGANISM	673	-2.80521	0.000675596
GOBP_DEFENSE_RESPONSE_TO_BACTERIUM	143	-2.78106	0.000759376
GOBP_AXON_DEVELOPMENT	325	-2.77751	0.000767356
GOBP_INTERLEUKIN_1_MEDIATED_SIGNALING_PATHWAY	22	-2.7424	0.000992421
GOBP_CYTOSKELETON_ORGANIZATION	1093	-2.72644	0.000997205

### Sheet: CD8_T_cell_Up(FDR < 0.001)
GeneSetName	GeneSetSize	NES	FDR
GOBP_RNA_PROCESSING	728	5.44342	0
GOBP_RIBONUCLEOPROTEIN_COMPLEX_BIOGENESIS	313	4.43267	0
GOBP_NCRNA_PROCESSING	299	3.94351	0
GOBP_RIBOSOME_BIOGENESIS	216	3.92052	0
GOBP_MRNA_PROCESSING	380	3.84257	0
GOBP_MRNA_METABOLIC_PROCESS	577	3.75854	0
GOBP_MODIFICATION_DEPENDENT_MACROMOLECULE_CATABOLIC_PROCESS	558	3.74644	0
GOBP_NCRNA_METABOLIC_PROCESS	396	3.6009	0
GOBP_PROTEIN_MODIFICATION_BY_SMALL_PROTEIN_CONJUGATION_OR_REMOVAL	813	3.52517	0
GOBP_CELLULAR_RESPONSE_TO_DNA_DAMAGE_STIMULUS	693	3.51795	0
GOBP_DNA_METABOLIC_PROCESS	743	3.51587	0
GOBP_RNA_SPLICING	323	3.46609	0
GOBP_DNA_REPAIR	454	3.4647	0
GOBP_MITOCHONDRION_ORGANIZATION	434	3.38676	0
GOBP_MACROMOLECULE_CATABOLIC_PROCESS	1103	3.33673	0
GOBP_PROTEIN_MODIFICATION_BY_SMALL_PROTEIN_REMOVAL	127	3.29988	0
GOBP_PROTEIN_LOCALIZATION_TO_ORGANELLE	732	3.29207	0
GOBP_PEPTIDE_BIOSYNTHETIC_PROCESS	429	3.23704	0
GOBP_CELLULAR_PROTEIN_CATABOLIC_PROCESS	683	3.1926	0
GOBP_INTRACELLULAR_TRANSPORT	1264	3.15976	3.1401e-05
GOBP_RNA_SPLICING_VIA_TRANSESTERIFICATION_REACTIONS	237	3.10032	5.95409e-05
GOBP_AMIDE_BIOSYNTHETIC_PROCESS	533	3.08558	5.68345e-05
GOBP_PROTEIN_CATABOLIC_PROCESS	808	2.98914	0.00016404
GOBP_PEPTIDE_METABOLIC_PROCESS	549	2.88614	0.000417671
GOBP_PROTEASOMAL_PROTEIN_CATABOLIC_PROCESS	433	2.84543	0.000551991
GOBP_PROTEASOME_MEDIATED_UBIQUITIN_DEPENDENT_PROTEIN_CATABOLIC_PROCESS	366	2.83768	0.000554684
GOBP_CELLULAR_RESPONSE_TO_STRESS	1508	2.8364	0.00055708
GOBP_CELLULAR_MACROMOLECULE_BIOSYNTHETIC_PROCESS	1103	2.80921	0.000737329
GOBP_RRNA_METABOLIC_PROCESS	193	2.80335	0.000711904

### Sheet: ISG_cell_Down(FDR < 0.001)
GeneSetName	GeneSetSize	NES	FDR
GOBP_EXTERNAL_ENCAPSULATING_STRUCTURE_ORGANIZATION	214	-3.77788	0
GOBP_EMBRYONIC_ORGAN_MORPHOGENESIS	183	-3.70264	0
GOBP_CELL_CELL_SIGNALING	995	-3.6805	0
GOBP_ANIMAL_ORGAN_MORPHOGENESIS	660	-3.61115	0
GOBP_G_PROTEIN_COUPLED_RECEPTOR_SIGNALING_PATHWAY	460	-3.49166	0
GOBP_HOMOPHILIC_CELL_ADHESION_VIA_PLASMA_MEMBRANE_ADHESION_MOLECULES	79	-3.41791	0
GOBP_REGULATION_OF_MORPHOGENESIS_OF_AN_EPITHELIUM	45	-3.23399	0
GOBP_EAR_DEVELOPMENT	130	-3.15099	0
GOBP_HEART_MORPHOGENESIS	168	-3.11125	0
GOBP_NERVOUS_SYSTEM_PROCESS	574	-3.09856	9.38999e-05
GOBP_NEURON_PROJECTION_GUIDANCE	143	-3.08228	8.53635e-05
GOBP_REGULATION_OF_ANIMAL_ORGAN_MORPHOGENESIS	89	-3.05579	0.000159201
GOBP_TISSUE_DEVELOPMENT	1259	-3.00456	0.000294612
GOBP_TISSUE_MORPHOGENESIS	433	-3.00196	0.000273568
GOBP_NEGATIVE_REGULATION_OF_MULTICELLULAR_ORGANISMAL_PROCESS	704	-2.96289	0.000445962
GOBP_CELL_CELL_ADHESION_VIA_PLASMA_MEMBRANE_ADHESION_MOLECULES	139	-2.95975	0.00041809
GOBP_EMBRYONIC_ORGAN_DEVELOPMENT	302	-2.88157	0.000733673
GOBP_NEURON_FATE_COMMITMENT	28	-2.88013	0.000692914
GOBP_SENSORY_PERCEPTION	274	-2.85136	0.000808215
GOBP_VASCULAR_PROCESS_IN_CIRCULATORY_SYSTEM	178	-2.84298	0.000862735
GOBP_BIOLOGICAL_ADHESION	1038	-2.81561	0.000913352

### Sheet: ISG_cell_Up(FDR < 0.001)
GeneSetName	GeneSetSize	NES	FDR
GOBP_CHROMOSOME_ORGANIZATION	812	6.67136	0
GOBP_CELL_CYCLE	1387	6.26067	0
GOBP_DNA_DEPENDENT_DNA_REPLICATION	147	6.09879	0
GOBP_CELLULAR_RESPONSE_TO_DNA_DAMAGE_STIMULUS	693	5.95725	0
GOBP_DNA_REPLICATION	249	5.86114	0
GOBP_MITOTIC_CELL_CYCLE	735	5.82729	0
GOBP_CELL_CYCLE_PROCESS	931	5.79747	0
GOBP_MITOTIC_CELL_CYCLE_PROCESS	609	5.73356	0
GOBP_CHROMOSOME_SEGREGATION	286	5.51119	0
GOBP_MRNA_METABOLIC_PROCESS	577	5.45138	0
GOBP_NUCLEAR_CHROMOSOME_SEGREGATION	234	5.26702	0
GOBP_DNA_METABOLIC_PROCESS	743	5.24029	0
GOBP_RNA_PROCESSING	728	5.22478	0
GOBP_SISTER_CHROMATID_SEGREGATION	175	5.16072	0
GOBP_DNA_REPAIR	454	5.09011	0
GOBP_MITOTIC_SISTER_CHROMATID_SEGREGATION	151	5.07319	0
GOBP_MITOTIC_NUCLEAR_DIVISION	252	5.05271	0
GOBP_MRNA_PROCESSING	380	5.01153	0
GOBP_CELL_CYCLE_PHASE_TRANSITION	419	4.74344	0
GOBP_CELLULAR_RESPONSE_TO_STRESS	1508	4.70674	0
GOBP_CELL_DIVISION	513	4.682	0
GOBP_RNA_SPLICING	323	4.67477	0
GOBP_ORGANELLE_FISSION	390	4.65674	0
GOBP_RNA_SPLICING_VIA_TRANSESTERIFICATION_REACTIONS	237	4.65356	0
GOBP_PROTEIN_CONTAINING_COMPLEX_ORGANIZATION	1278	4.61721	0
GOBP_DNA_CONFORMATION_CHANGE	233	4.43292	0
GOBP_REGULATION_OF_CELL_CYCLE	836	4.42605	0
GOBP_REGULATION_OF_CELL_CYCLE_PROCESS	530	4.41397	0
GOBP_DNA_DEPENDENT_DNA_REPLICATION_MAINTENANCE_OF_FIDELITY	43	4.34729	0
GOBP_REGULATION_OF_CELL_CYCLE_PHASE_TRANSITION	318	4.32898	0
GOBP_REGULATION_OF_DNA_METABOLIC_PROCESS	332	4.24249	0
GOBP_REGULATION_OF_CHROMOSOME_ORGANIZATION	190	4.20926	0
GOBP_PROTEIN_LOCALIZATION_TO_ORGANELLE	732	4.16526	0
GOBP_CHROMOSOME_SEPARATION	85	4.14825	0
GOBP_CELL_CYCLE_CHECKPOINT_SIGNALING	145	4.10186	0
GOBP_REGULATION_OF_MRNA_METABOLIC_PROCESS	238	4.09707	0
GOBP_DOUBLE_STRAND_BREAK_REPAIR	236	4.094	0
GOBP_NEGATIVE_REGULATION_OF_CELL_CYCLE_PROCESS	231	4.04734	0
GOBP_REGULATION_OF_CHROMOSOME_SEGREGATION	77	4.04684	0
GOBP_MITOTIC_CELL_CYCLE_PHASE_TRANSITION	351	4.02782	0
GOBP_REGULATION_OF_CHROMOSOME_SEPARATION	63	4.02253	0
GOBP_NEGATIVE_REGULATION_OF_CELL_CYCLE_PHASE_TRANSITION	195	3.9995	0
GOBP_REGULATION_OF_MITOTIC_CELL_CYCLE	382	3.99913	0
GOBP_METAPHASE_ANAPHASE_TRANSITION_OF_CELL_CYCLE	58	3.99487	0
GOBP_REGULATION_OF_ORGANELLE_ORGANIZATION	939	3.98619	0
GOBP_REGULATION_OF_DNA_REPLICATION	112	3.97028	0
GOBP_CELLULAR_MACROMOLECULE_BIOSYNTHETIC_PROCESS	1103	3.96439	0
GOBP_REPLICATION_FORK_PROCESSING	36	3.92842	0
GOBP_DNA_GEOMETRIC_CHANGE	84	3.87292	0
GOBP_CHROMATIN_ORGANIZATION	436	3.85679	0
GOBP_CELLULAR_MACROMOLECULE_LOCALIZATION	1371	3.85091	0
GOBP_REGULATION_OF_MRNA_PROCESSING	110	3.84657	0
GOBP_REGULATION_OF_MITOTIC_CELL_CYCLE_PHASE_TRANSITION	254	3.81536	0
GOBP_NEGATIVE_REGULATION_OF_CELL_CYCLE	297	3.79608	0
GOBP_MITOTIC_CELL_CYCLE_CHECKPOINT_SIGNALING	110	3.77175	0
GOBP_RIBONUCLEOPROTEIN_COMPLEX_BIOGENESIS	313	3.77054	0
GOBP_ESTABLISHMENT_OF_PROTEIN_LOCALIZATION	1326	3.75293	0
GOBP_POSITIVE_REGULATION_OF_NUCLEOBASE_CONTAINING_COMPOUND_METABOLIC_PROCESS	1448	3.73676	0
GOBP_DNA_RECOMBINATION	257	3.71409	0
GOBP_NON_MEMBRANE_BOUNDED_ORGANELLE_ASSEMBLY	288	3.6954	0
GOBP_INTRACELLULAR_TRANSPORT	1264	3.69312	0
GOBP_HISTONE_MODIFICATION	415	3.67482	0
GOBP_REGULATION_OF_MITOTIC_SISTER_CHROMATID_SEGREGATION	41	3.58809	0
GOBP_RNA_LOCALIZATION	165	3.58073	0
GOBP_REGULATION_OF_RESPONSE_TO_DNA_DAMAGE_STIMULUS	209	3.56694	0
GOBP_NEGATIVE_REGULATION_OF_METAPHASE_ANAPHASE_TRANSITION_OF_CELL_CYCLE	38	3.56457	0
GOBP_DNA_REPLICATION_INITIATION	36	3.56305	0
GOBP_POSITIVE_REGULATION_OF_DNA_METABOLIC_PROCESS	198	3.46502	0
GOBP_RECOMBINATIONAL_REPAIR	144	3.4528	0
GOBP_REGULATION_OF_CELLULAR_MACROMOLECULE_BIOSYNTHETIC_PROCESS	575	3.42998	0
GOBP_NEGATIVE_REGULATION_OF_MITOTIC_CELL_CYCLE_PHASE_TRANSITION	141	3.42904	0
GOBP_CHROMOSOME_LOCALIZATION	75	3.40043	0
GOBP_ESTABLISHMENT_OF_RNA_LOCALIZATION	131	3.39251	0
GOBP_REGULATION_OF_DNA_REPAIR	126	3.34468	0
GOBP_PROTEIN_LOCALIZATION_TO_CHROMOSOME	86	3.33516	0
GOBP_SPINDLE_ORGANIZATION	165	3.33405	0
GOBP_NUCLEUS_ORGANIZATION	113	3.32163	0
GOBP_REGULATION_OF_MITOTIC_NUCLEAR_DIVISION	96	3.29456	0
GOBP_DNA_INTEGRITY_CHECKPOINT_SIGNALING	105	3.29394	0
GOBP_DNA_STRAND_ELONGATION	37	3.27226	0
GOBP_NEGATIVE_REGULATION_OF_MITOTIC_CELL_CYCLE	181	3.26709	0
GOBP_METAPHASE_PLATE_CONGRESSION	61	3.2508	0
GOBP_REGULATION_OF_MRNA_SPLICING_VIA_SPLICEOSOME	78	3.23548	0
GOBP_NEGATIVE_REGULATION_OF_CHROMOSOME_ORGANIZATION	77	3.22908	0
GOBP_POSITIVE_REGULATION_OF_RNA_METABOLIC_PROCESS	1303	3.22683	0
GOBP_MACROMOLECULE_CATABOLIC_PROCESS	1103	3.22646	0
GOBP_DNA_PACKAGING	145	3.21108	0
GOBP_NEGATIVE_REGULATION_OF_MRNA_METABOLIC_PROCESS	72	3.20834	0
GOBP_INTRACELLULAR_PROTEIN_TRANSPORT	706	3.19097	0
GOBP_DNA_BIOSYNTHETIC_PROCESS	166	3.14493	0
GOBP_CHROMOSOME_CONDENSATION	28	3.11084	0
GOBP_NCRNA_PROCESSING	299	3.09809	0
GOBP_MICROTUBULE_CYTOSKELETON_ORGANIZATION_INVOLVED_IN_MITOSIS	133	3.08801	0
GOBP_NEGATIVE_REGULATION_OF_NUCLEAR_DIVISION	47	3.08481	0
GOBP_NUCLEOBASE_CONTAINING_COMPOUND_TRANSPORT	173	3.08174	0
GOBP_REGULATION_OF_PROTEIN_STABILITY	252	3.07773	0
GOBP_SPINDLE_ASSEMBLY	106	3.07772	0
GOBP_SISTER_CHROMATID_COHESION	46	3.07712	0
GOBP_REGULATION_OF_RNA_SPLICING	114	3.0623	0
GOBP_REGULATION_OF_DNA_DEPENDENT_DNA_REPLICATION	48	3.04379	1.05052e-05
GOBP_MITOTIC_SPINDLE_ORGANIZATION	111	3.04298	1.04011e-05
GOBP_RIBONUCLEOPROTEIN_COMPLEX_SUBUNIT_ORGANIZATION	130	3.02726	1.02992e-05
GOBP_PROTEIN_ACETYLATION	185	3.00189	2.02833e-05
GOBP_REGULATION_OF_DOUBLE_STRAND_BREAK_REPAIR_VIA_HOMOLOGOUS_RECOMBINATION	59	2.99332	4.03631e-05
GOBP_REGULATION_OF_DOUBLE_STRAND_BREAK_REPAIR	91	2.96019	6.94837e-05
GOBP_REGULATION_OF_CELLULAR_RESPONSE_TO_STRESS	555	2.92683	7.83707e-05
GOBP_MITOTIC_CHROMOSOME_CONDENSATION	17	2.92132	7.76383e-05
GOBP_PROTEIN_MODIFICATION_BY_SMALL_PROTEIN_CONJUGATION_OR_REMOVAL	813	2.91635	7.69194e-05
GOBP_REGULATION_OF_DNA_RECOMBINATION	102	2.91188	7.62137e-05
GOBP_POSITIVE_REGULATION_OF_CELLULAR_BIOSYNTHETIC_PROCESS	1455	2.91064	7.55209e-05
GOBP_MRNA_TRANSPORT	103	2.90527	9.31762e-05
GOBP_POSITIVE_REGULATION_OF_RESPONSE_TO_DNA_DAMAGE_STIMULUS	105	2.88583	0.000120368
GOBP_RIBOSOME_BIOGENESIS	216	2.88358	0.000119303
GOBP_POSITIVE_REGULATION_OF_MRNA_METABOLIC_PROCESS	107	2.88199	0.000118256
GOBP_HISTONE_H4_ACETYLATION	67	2.87715	0.000126319
GOBP_PROTEIN_ACYLATION	219	2.87442	0.000134122
GOBP_MICROTUBULE_ORGANIZING_CENTER_ORGANIZATION	131	2.85563	0.000168015
GOBP_CELL_CYCLE_G2_M_PHASE_TRANSITION	122	2.84741	0.000166591
GOBP_REGULATION_OF_NUCLEAR_DIVISION	112	2.83168	0.00017392
GOBP_PROTEIN_DNA_COMPLEX_SUBUNIT_ORGANIZATION	152	2.81862	0.000189541
GOBP_CHROMATIN_REMODELING	167	2.81382	0.000205296
GOBP_MRNA_CATABOLIC_PROCESS	202	2.80643	0.00021205
GOBP_REGULATION_OF_MRNA_3_END_PROCESSING	25	2.78307	0.000268985
GOBP_PROTEIN_MODIFICATION_BY_SMALL_PROTEIN_REMOVAL	127	2.77817	0.000275161
GOBP_CELL_CYCLE_G1_S_PHASE_TRANSITION	192	2.77463	0.00028098
GOBP_POSITIVE_REGULATION_OF_ORGANELLE_ORGANIZATION	395	2.76276	0.000352834
GOBP_TELOMERE_ORGANIZATION	126	2.75678	0.000382829
GOBP_NEGATIVE_REGULATION_OF_MRNA_PROCESSING	27	2.75159	0.000387791
GOBP_RRNA_METABOLIC_PROCESS	193	2.74704	0.000384784
GOBP_CENTROMERE_COMPLEX_ASSEMBLY	28	2.73928	0.000397895
GOBP_REGULATION_OF_PROTEIN_LOCALIZATION	643	2.73797	0.000402657
GOBP_CHROMATIN_ASSEMBLY_OR_DISASSEMBLY	134	2.73713	0.000399606
GOBP_NUCLEAR_TRANSPORT	253	2.73287	0.000419945
GOBP_PROTEIN_LOCALIZATION_TO_NUCLEUS	245	2.73224	0.000416812
GOBP_MITOTIC_METAPHASE_PLATE_CONGRESSION	49	2.72999	0.000421264
GOBP_NEGATIVE_REGULATION_OF_CELLULAR_MACROMOLECULE_BIOSYNTHETIC_PROCESS	217	2.72811	0.000433394
GOBP_MITOTIC_SISTER_CHROMATID_COHESION	21	2.72368	0.000437808
GOBP_SIGNAL_TRANSDUCTION_IN_RESPONSE_TO_DNA_DAMAGE	148	2.71325	0.000464684
GOBP_PROTEIN_LOCALIZATION_TO_CHROMOSOME_CENTROMERIC_REGION	24	2.71168	0.000468737
GOBP_TELOMERE_MAINTENANCE	122	2.71077	0.000465389
GOBP_POSTTRANSCRIPTIONAL_REGULATION_OF_GENE_EXPRESSION	427	2.70926	0.000462089
GOBP_REGULATION_OF_CELL_CYCLE_G2_M_PHASE_TRANSITION	85	2.70597	0.000466149
GOBP_NEGATIVE_REGULATION_OF_NUCLEOBASE_CONTAINING_COMPOUND_METABOLIC_PROCESS	1045	2.70532	0.000462889
GOBP_CELL_CYCLE_DNA_REPLICATION	41	2.70424	0.000459675
GOBP_PEPTIDYL_LYSINE_ACETYLATION	163	2.68921	0.000492125
GOBP_NITROGEN_COMPOUND_TRANSPORT	1542	2.68609	0.000496001
GOBP_NCRNA_METABOLIC_PROCESS	396	2.68216	0.000506796
GOBP_RESPONSE_TO_IONIZING_RADIATION	126	2.67978	0.000517187
GOBP_REGULATION_OF_ORGANELLE_ASSEMBLY	192	2.67004	0.000534628
GOBP_NEGATIVE_REGULATION_OF_PROTEIN_METABOLIC_PROCESS	778	2.66441	0.000565679
GOBP_NEGATIVE_REGULATION_OF_DNA_RECOMBINATION	27	2.64782	0.000643639
GOBP_POSITIVE_REGULATION_OF_DNA_REPAIR	78	2.64342	0.000659614
GOBP_KINETOCHORE_ORGANIZATION	22	2.63891	0.000682619
GOBP_RNA_EXPORT_FROM_NUCLEUS	70	2.63564	0.000711573
GOBP_DNA_SYNTHESIS_INVOLVED_IN_DNA_REPAIR	29	2.63521	0.000706982
GOBP_MICROTUBULE_CYTOSKELETON_ORGANIZATION	484	2.62695	0.000768836
GOBP_TRANSCRIPTION_ELONGATION_FROM_RNA_POLYMERASE_II_PROMOTER	55	2.62584	0.000783737
GOBP_POSITIVE_REGULATION_OF_DNA_RECOMBINATION	57	2.62246	0.000791926
GOBP_ESTABLISHMENT_OF_PROTEIN_LOCALIZATION_TO_ORGANELLE	353	2.6147	0.000819444
GOBP_RNA_CATABOLIC_PROCESS	241	2.61405	0.000820748
GOBP_MEIOTIC_CELL_CYCLE	186	2.61105	0.000847975
GOBP_MITOTIC_SPINDLE_ASSEMBLY	63	2.60022	0.000932033
GOBP_REGULATION_OF_MRNA_CATABOLIC_PROCESS	145	2.5895	0.000996326
